# Synthetic community Hi-C benchmarking provides a baseline for virus-host inferences

**DOI:** 10.1101/2025.02.12.637985

**Authors:** Rokaiya Nurani Shatadru, Natalie E. Solonenko, Christine L. Sun, Matthew B. Sullivan

## Abstract

Microbiomes influence diverse ecosystems, and viruses increasingly appear to impose key constraints. While viromics has expanded genomic catalogs, host identification for these viruses remains challenging due to the limitations in scaling cultivation-based approaches and the uncertain reliability and relative low resolution of *in silico* predictions – particularly for understudied viral taxa. Towards this, Hi-C proximity ligation uses sequenced, cross-linked virus and host genomic fragments to infer virus-host linkages and has now been applied in at least ten studies. However, its accuracy remains unknown. Here we assess Hi-C performance in recovering virus-host interactions using synthetic communities (SynComs) composed of four marine bacterial strains and nine phages with known interactions and then apply optimized bioinformatic protocols to natural soil samples. In SynComs, standard Hi-C sample preparations and analyses showed poor normalized contact score performance (26% specificity, 100% sensitivity, incorrect matches up to class level) that could be dramatically improved by Z-score filtering (Z ≥ 0.5, 99% specificity), though at reduced sensitivity (62% down from 100%). Detection limits were established as reproducibility was poor below minimal phage abundances of 10^5^ PFU/mL. Applying optimized bioinformatic protocols to natural soil samples, we compared virus-host linkages inferred from proximity-ligated Hi-C sequencing with predictions generated by *in silico* homology-based and machine learning-based bioinformatic approaches. Prior to Z-score thresholding, agreement was relatively high at the phylum to family levels (72%), but not at the genus (43%) or species (15%) levels. Z-score thresholding reduced sensitivity (only 34% of predictions were retained), with only modest improvements in congruence with bioinformatic methods (48% or 18% at genus or species levels, respectively). Regardless, this led to 79 genus-level-congruent virus-host linkages and 293 new ones revealed by Hi-C alone – i.e., providing many new virus-host interactions to explore in already well-studied climate-critical soils. Overall, these findings provide empirical benchmarks and methodological guidelines to improve the accuracy and reliability of Hi-C for virus-host linkage studies in complex microbial communities.
