## Supplementary material for "Synthetic community Hi-C benchmarking provides a baseline for virus-host inferences": S1 Table

### Sheet: Sheet2
			SynCom-1		SynCom-2		SynCom-3		Strain Availability
Strain	Full strain name	NCBI accession/JGI Taxon ID	Conc.	MOI	Conc	MOI	Conc	MOI
PSA H71	Pseudoaltermonas strain H71	NZ_LODI00000000.1#	10000000	-	10000000	-	1e	-	deposit form sent to Félix d'Hérelle Reference Center for bacterial viruses of the Université Laval
PSA H105	Pseudoaltermonas strain H105	NZ_LOFH00000000.1#	10000000	-	10000000	-	10000000	-	deposit form sent to Félix d'Hérelle Reference Center for bacterial viruses of the Université Laval
PSA 13-15	Pseudoaltermonas strain 13-15	NZ_CP019162.1, NZ_CP019163.1#	10000000	-	10000000	-	10000000	-	NCIMB (National Collection of Industrial, Food and Marine Bacteria)
CBA 18	Cellulophaga baltica strain 18	NZ_CP019163.1	10000000	-	10000000	-	10000000	-	Félix d'Hérelle Reference Center for bacterial viruses of the Université Laval
PSA-HM1	Pseudoalteromonas phage PSA-HM1	KF302034.1	1000000	0.1	10000	0.001	1000	0.0001	deposit form sent to Félix d'Hérelle Reference Center for bacterial viruses of the Université Laval
PSA-HS4	Pseudoalteromonas phage PSA-HS4	2622736497	1000000	0.1	10000	0.001	100000	0.01	deposit form sent to Félix d'Hérelle Reference Center for bacterial viruses of the Université Laval
PSA-HP1	Pseudoalteromonas phage PSA-HP1	NC_048630.1	1000000	0.1	0	0	0	0	NCIMB
PSA-HS2	Pseudoalteromonas phage PSA-HS2	KF302036.1	1000000	0.1	1000	0.0001	1000000	0.1	NCIMB
φ ST	Cellulophaga phage φ ST	NC_020842.1	1000000	0.1	100000	0.01	10000	0.001	Félix d'Hérelle Reference Center for bacterial viruses of the Université Laval
φ SM*	Cellulophaga phage φ SM	NC_020860.1	1000000	0.1	100000	0.01	10000	0.001	deposit form sent to Félix d'Hérelle Reference Center for bacterial viruses of the Université Laval
φ 46:1	Cellulophaga phage φ 46:1	NC_021800.1	1000000	0.1	1000	0.0001	1000000	0.1	deposit form sent to Félix d'Hérelle Reference Center for bacterial viruses of the Université Laval
φ 14:2*	Cellulophaga phage φ 14:2	NC_021806.1	1000000	0.1	10000	0.001	100000	0.01	deposit form sent to Félix d'Hérelle Reference Center for bacterial viruses of the Université Laval
φ 18:1	Cellulophaga phage φ 18:1	NC_021790.1	1000000	0.1	1000000	0.1	1000	0.0001	Félix d'Hérelle Reference Center for bacterial viruses of the Université Laval
		*Longread assembly was used in this study. The assemblies are available in: https://doi.org/10.5281/zenodo.17109362
