## Supplementary material for "Synthetic community Hi-C benchmarking provides a baseline for virus-host inferences": S2 Table

### Sheet: Sheet1
Significance of adsorption
	H71	H105	13-15	18	- control	+ control
HM1	0.014	0.138	0.586	0.646	0.958	-
HS4	0.941	0.036	0.715	0.5	0.539	-
HP1	0.5	0.453	0.007	0.731	0.855	-
HS2	0.117	0.576	0.015	0.32	0.746	-
ST	0.496	0.249	0.331	0.254	0.323	0.021
SM	0.22	0.725	0.092	0.5	0.692	0.016
1 day, 22:01:00	0.731	0.107	0.437	0.009	0.719	-
14:02:00	0.384	0.656	0.136	0.825	0.814	0.023
18:01:00	0.752	0.183	0.593	0.034	0.35	-
