## Supplementary material for "Synthetic community Hi-C benchmarking provides a baseline for virus-host inferences": S3 Table

### Sheet: Sheet1
% of starting phage adsorbed after 15 min
	PSA H71	PSA H105	PSA 13-15	CBA 18
HM1	97.2% (SD 1.06%)	-	-	-
HS4	-	95.6% (SD 1.05%)	-	-
HP1	-	-	74.6% (SD 19.8%)	-
HS2	-	-	86.1% (SD 0.23%)	-
φ ST	-	-	-	-
φ SM	-	-	-	-
φ 46:1	-	-	-	88.2% (SD 1.97%)
φ 14:2	-	-	-	-
φ 18:1	-	-	-	99.1% (SD 0.13%)
