## Supplementary material for "Synthetic community Hi-C benchmarking provides a baseline for virus-host inferences": S4 Table

### Sheet: Sheet1
Sample	Raw Reads	Clean Reads
SynCom-1, rep 1	96479093	93274372
SynCom-1, rep 2	267659591	259925567
SynCom-1, rep 3	213369277	208574869
Betaine SynCom-1, rep 1	48067831	46473660
Betaine SynCom-1, rep 2	186507755	181576333
DMSO SynCom-1, rep 1	222811144	215202393
DMSO SynCom-1, rep 2	209984636	200836496
DMSO SynCom-1, rep 3	62604611	59133876
SynCom-2, rep 1	51007445	47858346
SynCom-2, rep 2	96338803	92346758
SynCom-2, rep 3	44327644	42262558
SynCom-3, rep 1	38218583	36852173
SynCom-3, rep 2	61395865	59463501
Palsa	226966708	214111748
Bog	264007372	247801095
Fen	163210162	154063299
