## Supplementary material for "Synthetic community Hi-C benchmarking provides a baseline for virus-host inferences": S5 Table

### Sheet: Sheet1
Sample	Total Reads Aligned	Different Contig Pairs	Same Contig Pairs	Poor Match Pairs	Single Read
Betaine SynCom-1, rep 1	89128669	3958100	22939894	17592414	147853
Betaine SynCom-1, rep 2	358187117	33351555	87510452	57953274	556555
DMSO SynCom-1, rep 1	424157372	27950864	119010135	64812893	609588
DMSO SynCom-1, rep 2	391916334	23240866	100902862	71394290	840298
DMSO SynCom-1, rep 3	109707940	4775225	31711456	17800339	1133900
SynCom-1, rep 1	129629605	11586649	26908807	23545815	5547063
SynCom-1, rep 2	511829524	34397145	138344077	82765206	816668
SynCom-1, rep 3	412576368	2095291	183301635	20645762	490992
SynCom-2, rep 1	86030875	3810253	19569739	19412011	446869
SynCom-2, rep 2	170677481	12135701	36361862	36427097	828161
SynCom-2, rep 3	81214866	7363767	16042298	16942153	518430
SynCom-3, rep 1	70042217	5902527	13647685	15293885	354023
SynCom-3, rep 2	115460790	10086632	23136889	24238597	536554
Palsa	179755950	12934913	15488341	43192931	36523580
Bog	259721395	33816613	13493589	70258960	24583071
Fen	117332292	5995971	5016334	35637969	24031744
