## Supplementary material for "Synthetic community Hi-C benchmarking provides a baseline for virus-host inferences": S6 Table

### Sheet: S6 Table
experiment	sample	Host	Phage	Prediction	Score	z_score
Betaine treated SynCom-1	1-B1	none	CBA-phi14-2	Correct	NA	NA
Betaine treated SynCom-1	1-B3	none	CBA-phi14-2	Correct	NA	NA
Betaine treated SynCom-1	1-B1	CBA18	CBA-phi18-1	Correct	96919.6	0.0435367
Betaine treated SynCom-1	1-B1	PSA-13-15	CBA-phi18-1	Incorrect	NA	NA
Betaine treated SynCom-1	1-B1	PSA-H105	CBA-phi18-1	Incorrect	NA	NA
Betaine treated SynCom-1	1-B1	PSA-H71	CBA-phi18-1	Incorrect	NA	NA
Betaine treated SynCom-1	1-B3	CBA18	CBA-phi18-1	Correct	478925	0.281303
Betaine treated SynCom-1	1-B3	PSA-13-15	CBA-phi18-1	Incorrect	95615.3	-0.890734
Betaine treated SynCom-1	1-B3	PSA-H105	CBA-phi18-1	Incorrect	388994	0.00632329
Betaine treated SynCom-1	1-B3	PSA-H71	CBA-phi18-1	Incorrect	254626	-0.40453
Betaine treated SynCom-1	1-B1	CBA18	CBA-phi46-1	Correct	190121	0.946676
Betaine treated SynCom-1	1-B1	PSA-13-15	CBA-phi46-1	Incorrect	17575.3	-0.725328
Betaine treated SynCom-1	1-B1	PSA-H105	CBA-phi46-1	Incorrect	21902	-0.683401
Betaine treated SynCom-1	1-B1	PSA-H71	CBA-phi46-1	Incorrect	NA	NA
Betaine treated SynCom-1	1-B3	CBA18	CBA-phi46-1	Correct	1.16969e+06	2.39344
Betaine treated SynCom-1	1-B3	PSA-13-15	CBA-phi46-1	Incorrect	317565	-0.212083
Betaine treated SynCom-1	1-B3	PSA-H105	CBA-phi46-1	Incorrect	316054	-0.216705
Betaine treated SynCom-1	1-B3	PSA-H71	CBA-phi46-1	Incorrect	139085	-0.757817
Betaine treated SynCom-1	1-B1	CBA18	CBA-phiSM	Incorrect	NA	NA
Betaine treated SynCom-1	1-B1	PSA-13-15	CBA-phiSM	Incorrect	NA	NA
Betaine treated SynCom-1	1-B1	PSA-H105	CBA-phiSM	Incorrect	NA	NA
Betaine treated SynCom-1	1-B1	PSA-H71	CBA-phiSM	Incorrect	NA	NA
Betaine treated SynCom-1	1-B3	CBA18	CBA-phiSM	Incorrect	NA	NA
Betaine treated SynCom-1	1-B3	PSA-13-15	CBA-phiSM	Incorrect	NA	NA
Betaine treated SynCom-1	1-B3	PSA-H105	CBA-phiSM	Incorrect	NA	NA
Betaine treated SynCom-1	1-B3	PSA-H71	CBA-phiSM	Incorrect	NA	NA
Betaine treated SynCom-1	1-B1	none	CBA-phiSM	Correct	NA	NA
Betaine treated SynCom-1	1-B3	none	CBA-phiSM	Correct	NA	NA
Betaine treated SynCom-1	1-B1	CBA18	CBA-phiST	Correct	62291.4	-0.292018
Betaine treated SynCom-1	1-B1	PSA-13-15	CBA-phiST	Incorrect	97669.8	0.050806
Betaine treated SynCom-1	1-B1	PSA-H105	CBA-phiST	Incorrect	100299	0.0762792
Betaine treated SynCom-1	1-B1	PSA-H71	CBA-phiST	Incorrect	18323.4	-0.718079
Betaine treated SynCom-1	1-B3	CBA18	CBA-phiST	Correct	232650	-0.471727
Betaine treated SynCom-1	1-B3	PSA-13-15	CBA-phiST	Incorrect	262569	-0.380243
Betaine treated SynCom-1	1-B3	PSA-H105	CBA-phiST	Incorrect	252369	-0.411431
Betaine treated SynCom-1	1-B3	PSA-H71	CBA-phiST	Incorrect	148472	-0.729114
Betaine treated SynCom-1	1-B1	CBA18	PSA-HM1	Incorrect	90572.3	-0.0179702
Betaine treated SynCom-1	1-B1	PSA-13-15	PSA-HM1	Incorrect	128740	0.351884
Betaine treated SynCom-1	1-B1	PSA-H105	PSA-HM1	Incorrect	147718	0.535789
Betaine treated SynCom-1	1-B1	PSA-H71	PSA-HM1	Correct	279910	1.81676
Betaine treated SynCom-1	1-B3	CBA18	PSA-HM1	Incorrect	469786	0.253357
Betaine treated SynCom-1	1-B3	PSA-13-15	PSA-HM1	Incorrect	474563	0.267966
Betaine treated SynCom-1	1-B3	PSA-H105	PSA-HM1	Incorrect	755051	1.1256
Betaine treated SynCom-1	1-B3	PSA-H71	PSA-HM1	Correct	1.51341e+06	3.44441
Betaine treated SynCom-1	1-B1	CBA18	PSA-HP1	Incorrect	7193.87	-0.825926
Betaine treated SynCom-1	1-B1	PSA-13-15	PSA-HP1	Correct	422867	3.20204
Betaine treated SynCom-1	1-B1	PSA-H105	PSA-HP1	Incorrect	82955.8	-0.0917758
Betaine treated SynCom-1	1-B1	PSA-H71	PSA-HP1	Incorrect	18175.1	-0.719516
Betaine treated SynCom-1	1-B3	CBA18	PSA-HP1	Incorrect	154532	-0.710585
Betaine treated SynCom-1	1-B3	PSA-13-15	PSA-HP1	Correct	833927	1.36678
Betaine treated SynCom-1	1-B3	PSA-H105	PSA-HP1	Incorrect	335862	-0.156137
Betaine treated SynCom-1	1-B3	PSA-H71	PSA-HP1	Incorrect	63086.8	-0.990195
Betaine treated SynCom-1	1-B1	CBA18	PSA-HS2	Incorrect	2328.91	-0.873069
Betaine treated SynCom-1	1-B1	PSA-13-15	PSA-HS2	Correct	NA	NA
Betaine treated SynCom-1	1-B1	PSA-H105	PSA-HS2	Incorrect	14978	-0.750497
Betaine treated SynCom-1	1-B1	PSA-H71	PSA-HS2	Incorrect	NA	NA
Betaine treated SynCom-1	1-B3	CBA18	PSA-HS2	Incorrect	161812	-0.688324
Betaine treated SynCom-1	1-B3	PSA-13-15	PSA-HS2	Correct	400858	0.0425974
Betaine treated SynCom-1	1-B3	PSA-H105	PSA-HS2	Incorrect	244147	-0.436573
Betaine treated SynCom-1	1-B3	PSA-H71	PSA-HS2	Incorrect	102281	-0.870353
Betaine treated SynCom-1	1-B1	CBA18	PSA-HS4	Incorrect	2497.55	-0.871435
Betaine treated SynCom-1	1-B1	PSA-13-15	PSA-HS4	Incorrect	NA	NA
Betaine treated SynCom-1	1-B1	PSA-H105	PSA-HS4	Correct	96071.8	0.0353212
Betaine treated SynCom-1	1-B1	PSA-H71	PSA-HS4	Incorrect	41852.8	-0.490073
Betaine treated SynCom-1	1-B3	CBA18	PSA-HS4	Incorrect	322651	-0.196532
Betaine treated SynCom-1	1-B3	PSA-13-15	PSA-HS4	Incorrect	365513	-0.065475
Betaine treated SynCom-1	1-B3	PSA-H105	PSA-HS4	Correct	396805	0.0302074
Betaine treated SynCom-1	1-B3	PSA-H71	PSA-HS4	Incorrect	183037	-0.623428
Betaine treated SynCom-1	1-B1	CBA18	CBA-phi14-2	Incorrect	NA	NA
Betaine treated SynCom-1	1-B1	PSA-13-15	CBA-phi14-2	Incorrect	NA	NA
Betaine treated SynCom-1	1-B1	PSA-H105	CBA-phi14-2	Incorrect	NA	NA
Betaine treated SynCom-1	1-B1	PSA-H71	CBA-phi14-2	Incorrect	NA	NA
Betaine treated SynCom-1	1-B3	CBA18	CBA-phi14-2	Incorrect	NA	NA
Betaine treated SynCom-1	1-B3	PSA-13-15	CBA-phi14-2	Incorrect	NA	NA
Betaine treated SynCom-1	1-B3	PSA-H105	CBA-phi14-2	Incorrect	NA	NA
Betaine treated SynCom-1	1-B3	PSA-H71	CBA-phi14-2	Incorrect	NA	NA
DMSO treated SynCom-1	1-D1	none	CBA-phi14-2	Correct	NA	NA
DMSO treated SynCom-1	1-D2	none	CBA-phi14-2	Correct	NA	NA
DMSO treated SynCom-1	1-D3	none	CBA-phi14-2	Correct	NA	NA
DMSO treated SynCom-1	1-D1	CBA18	CBA-phi18-1	Correct	603966	0.69029
DMSO treated SynCom-1	1-D1	PSA-13-15	CBA-phi18-1	Incorrect	68219	-0.750297
DMSO treated SynCom-1	1-D1	PSA-H105	CBA-phi18-1	Incorrect	47712.2	-0.805438
DMSO treated SynCom-1	1-D1	PSA-H71	CBA-phi18-1	Incorrect	NA	NA
DMSO treated SynCom-1	1-D2	CBA18	CBA-phi18-1	Correct	375638	0.86073
DMSO treated SynCom-1	1-D2	PSA-13-15	CBA-phi18-1	Incorrect	195865	-0.0767164
DMSO treated SynCom-1	1-D2	PSA-H105	CBA-phi18-1	Incorrect	15812.2	-1.01562
DMSO treated SynCom-1	1-D2	PSA-H71	CBA-phi18-1	Incorrect	NA	NA
DMSO treated SynCom-1	1-D3	CBA18	CBA-phi18-1	Correct	804417	2.33674
DMSO treated SynCom-1	1-D3	PSA-13-15	CBA-phi18-1	Incorrect	43679.4	-0.489202
DMSO treated SynCom-1	1-D3	PSA-H105	CBA-phi18-1	Incorrect	NA	NA
DMSO treated SynCom-1	1-D3	PSA-H71	CBA-phi18-1	Incorrect	50528.3	-0.46376
DMSO treated SynCom-1	1-D1	CBA18	CBA-phi46-1	Correct	978142	1.69642
DMSO treated SynCom-1	1-D1	PSA-13-15	CBA-phi46-1	Incorrect	162816	-0.495932
DMSO treated SynCom-1	1-D1	PSA-H105	CBA-phi46-1	Incorrect	218932	-0.345041
DMSO treated SynCom-1	1-D1	PSA-H71	CBA-phi46-1	Incorrect	163674	-0.493626
DMSO treated SynCom-1	1-D2	CBA18	CBA-phi46-1	Correct	771250	2.92369
DMSO treated SynCom-1	1-D2	PSA-13-15	CBA-phi46-1	Incorrect	18175.1	-1.0033
DMSO treated SynCom-1	1-D2	PSA-H105	CBA-phi46-1	Incorrect	295174	0.441146
DMSO treated SynCom-1	1-D2	PSA-H71	CBA-phi46-1	Incorrect	11894.8	-1.03605
DMSO treated SynCom-1	1-D3	CBA18	CBA-phi46-1	Correct	1.22598e+06	3.90273
DMSO treated SynCom-1	1-D3	PSA-13-15	CBA-phi46-1	Incorrect	130887	-0.165248
DMSO treated SynCom-1	1-D3	PSA-H105	CBA-phi46-1	Incorrect	61465.3	-0.423132
DMSO treated SynCom-1	1-D3	PSA-H71	CBA-phi46-1	Incorrect	185904	0.0391242
DMSO treated SynCom-1	1-D1	CBA18	CBA-phiSM	Incorrect	NA	NA
DMSO treated SynCom-1	1-D1	PSA-13-15	CBA-phiSM	Incorrect	NA	NA
DMSO treated SynCom-1	1-D1	PSA-H105	CBA-phiSM	Incorrect	NA	NA
DMSO treated SynCom-1	1-D1	PSA-H71	CBA-phiSM	Incorrect	NA	NA
DMSO treated SynCom-1	1-D2	CBA18	CBA-phiSM	Incorrect	61112.2	-0.779397
DMSO treated SynCom-1	1-D2	PSA-13-15	CBA-phiSM	Incorrect	NA	NA
DMSO treated SynCom-1	1-D2	PSA-H105	CBA-phiSM	Incorrect	NA	NA
DMSO treated SynCom-1	1-D2	PSA-H71	CBA-phiSM	Incorrect	NA	NA
DMSO treated SynCom-1	1-D3	CBA18	CBA-phiSM	Incorrect	NA	NA
DMSO treated SynCom-1	1-D3	PSA-13-15	CBA-phiSM	Incorrect	NA	NA
DMSO treated SynCom-1	1-D3	PSA-H105	CBA-phiSM	Incorrect	NA	NA
DMSO treated SynCom-1	1-D3	PSA-H71	CBA-phiSM	Incorrect	NA	NA
DMSO treated SynCom-1	1-D1	none	CBA-phiSM	Correct	NA	NA
DMSO treated SynCom-1	1-D2	none	CBA-phiSM	Correct	NA	NA
DMSO treated SynCom-1	1-D3	none	CBA-phiSM	Correct	NA	NA
DMSO treated SynCom-1	1-D1	CBA18	CBA-phiST	Correct	201323	-0.39239
DMSO treated SynCom-1	1-D1	PSA-13-15	CBA-phiST	Incorrect	38449.7	-0.830345
DMSO treated SynCom-1	1-D1	PSA-H105	CBA-phiST	Incorrect	125004	-0.597607
DMSO treated SynCom-1	1-D1	PSA-H71	CBA-phiST	Incorrect	48414.2	-0.803551
DMSO treated SynCom-1	1-D2	CBA18	CBA-phiST	Correct	292349	0.42641
DMSO treated SynCom-1	1-D2	PSA-13-15	CBA-phiST	Incorrect	NA	NA
DMSO treated SynCom-1	1-D2	PSA-H105	CBA-phiST	Incorrect	32564.3	-0.928263
DMSO treated SynCom-1	1-D2	PSA-H71	CBA-phiST	Incorrect	297410	0.452804
DMSO treated SynCom-1	1-D3	CBA18	CBA-phiST	Correct	88340.8	-0.323297
DMSO treated SynCom-1	1-D3	PSA-13-15	CBA-phiST	Incorrect	114877	-0.224723
DMSO treated SynCom-1	1-D3	PSA-H105	CBA-phiST	Incorrect	NA	NA
DMSO treated SynCom-1	1-D3	PSA-H71	CBA-phiST	Incorrect	151562	-0.0884468
DMSO treated SynCom-1	1-D1	CBA18	PSA-HM1	Incorrect	337201	-0.0270217
DMSO treated SynCom-1	1-D1	PSA-13-15	PSA-HM1	Incorrect	593003	0.660811
DMSO treated SynCom-1	1-D1	PSA-H105	PSA-HM1	Incorrect	841091	1.3279
DMSO treated SynCom-1	1-D1	PSA-H71	PSA-HM1	Correct	1.49562e+06	3.08788
DMSO treated SynCom-1	1-D2	CBA18	PSA-HM1	Incorrect	211893	0.00686451
DMSO treated SynCom-1	1-D2	PSA-13-15	PSA-HM1	Incorrect	291437	0.421657
DMSO treated SynCom-1	1-D2	PSA-H105	PSA-HM1	Incorrect	522736	1.62779
DMSO treated SynCom-1	1-D2	PSA-H71	PSA-HM1	Correct	472034	1.3634
DMSO treated SynCom-1	1-D3	CBA18	PSA-HM1	Incorrect	216833	0.154018
DMSO treated SynCom-1	1-D3	PSA-13-15	PSA-HM1	Incorrect	280894	0.391989
DMSO treated SynCom-1	1-D3	PSA-H105	PSA-HM1	Incorrect	21636.6	-0.571086
DMSO treated SynCom-1	1-D3	PSA-H71	PSA-HM1	Correct	145898	-0.109486
DMSO treated SynCom-1	1-D1	CBA18	PSA-HP1	Incorrect	137614	-0.563699
DMSO treated SynCom-1	1-D1	PSA-13-15	PSA-HP1	Correct	1.01741e+06	1.80202
DMSO treated SynCom-1	1-D1	PSA-H105	PSA-HP1	Incorrect	243971	-0.277713
DMSO treated SynCom-1	1-D1	PSA-H71	PSA-HP1	Incorrect	123213	-0.602421
DMSO treated SynCom-1	1-D2	CBA18	PSA-HP1	Incorrect	157639	-0.276046
DMSO treated SynCom-1	1-D2	PSA-13-15	PSA-HP1	Correct	196886	-0.0713885
DMSO treated SynCom-1	1-D2	PSA-H105	PSA-HP1	Incorrect	144129	-0.346498
DMSO treated SynCom-1	1-D2	PSA-H71	PSA-HP1	Incorrect	45158.5	-0.862589
DMSO treated SynCom-1	1-D3	CBA18	PSA-HP1	Incorrect	206078	0.114068
DMSO treated SynCom-1	1-D3	PSA-13-15	PSA-HP1	Correct	105710	-0.258775
DMSO treated SynCom-1	1-D3	PSA-H105	PSA-HP1	Incorrect	42228	-0.494594
DMSO treated SynCom-1	1-D3	PSA-H71	PSA-HP1	Incorrect	88062.4	-0.324331
DMSO treated SynCom-1	1-D1	CBA18	PSA-HS2	Incorrect	123777	-0.600906
DMSO treated SynCom-1	1-D1	PSA-13-15	PSA-HS2	Correct	757116	1.1021
DMSO treated SynCom-1	1-D1	PSA-H105	PSA-HS2	Incorrect	479740	0.356254
DMSO treated SynCom-1	1-D1	PSA-H71	PSA-HS2	Incorrect	30864.6	-0.85074
DMSO treated SynCom-1	1-D2	CBA18	PSA-HS2	Incorrect	41214.6	-0.883155
DMSO treated SynCom-1	1-D2	PSA-13-15	PSA-HS2	Correct	258420	0.249483
DMSO treated SynCom-1	1-D2	PSA-H105	PSA-HS2	Incorrect	436315	1.17714
DMSO treated SynCom-1	1-D2	PSA-H71	PSA-HS2	Incorrect	4161.73	-1.07637
DMSO treated SynCom-1	1-D3	CBA18	PSA-HS2	Incorrect	112009	-0.235376
DMSO treated SynCom-1	1-D3	PSA-13-15	PSA-HS2	Correct	30284.1	-0.538962
DMSO treated SynCom-1	1-D3	PSA-H105	PSA-HS2	Incorrect	NA	NA
DMSO treated SynCom-1	1-D3	PSA-H71	PSA-HS2	Incorrect	55394.8	-0.445683
DMSO treated SynCom-1	1-D1	CBA18	PSA-HS4	Incorrect	221367	-0.338493
DMSO treated SynCom-1	1-D1	PSA-13-15	PSA-HS4	Incorrect	153958	-0.519751
DMSO treated SynCom-1	1-D1	PSA-H105	PSA-HS4	Correct	659507	0.839637
DMSO treated SynCom-1	1-D1	PSA-H71	PSA-HS4	Incorrect	47807.1	-0.805183
DMSO treated SynCom-1	1-D2	CBA18	PSA-HS4	Incorrect	73890.1	-0.712765
DMSO treated SynCom-1	1-D2	PSA-13-15	PSA-HS4	Incorrect	39881.2	-0.890108
DMSO treated SynCom-1	1-D2	PSA-H105	PSA-HS4	Correct	361321	0.786073
DMSO treated SynCom-1	1-D2	PSA-H71	PSA-HS4	Incorrect	61202.5	-0.778926
DMSO treated SynCom-1	1-D3	CBA18	PSA-HS4	Incorrect	30906.5	-0.53665
DMSO treated SynCom-1	1-D3	PSA-13-15	PSA-HS4	Incorrect	NA	NA
DMSO treated SynCom-1	1-D3	PSA-H105	PSA-HS4	Correct	12377	-0.605483
DMSO treated SynCom-1	1-D3	PSA-H71	PSA-HS4	Incorrect	158776	-0.0616462
DMSO treated SynCom-1	1-D1	CBA18	CBA-phi14-2	Incorrect	59753.3	-0.773061
DMSO treated SynCom-1	1-D1	PSA-13-15	CBA-phi14-2	Incorrect	90608.3	-0.690094
DMSO treated SynCom-1	1-D1	PSA-H105	CBA-phi14-2	Incorrect	NA	NA
DMSO treated SynCom-1	1-D1	PSA-H71	CBA-phi14-2	Incorrect	NA	NA
DMSO treated SynCom-1	1-D2	CBA18	CBA-phi14-2	Incorrect	NA	NA
DMSO treated SynCom-1	1-D2	PSA-13-15	CBA-phi14-2	Incorrect	NA	NA
DMSO treated SynCom-1	1-D2	PSA-H105	CBA-phi14-2	Incorrect	NA	NA
DMSO treated SynCom-1	1-D2	PSA-H71	CBA-phi14-2	Incorrect	NA	NA
DMSO treated SynCom-1	1-D3	CBA18	CBA-phi14-2	Incorrect	19562	-0.578792
DMSO treated SynCom-1	1-D3	PSA-13-15	CBA-phi14-2	Incorrect	NA	NA
DMSO treated SynCom-1	1-D3	PSA-H105	CBA-phi14-2	Incorrect	NA	NA
DMSO treated SynCom-1	1-D3	PSA-H71	CBA-phi14-2	Incorrect	NA	NA
SynCom-1	1-N1	none	CBA-phi14-2	Correct	NA	NA
SynCom-1	1-N2	none	CBA-phi14-2	Correct	NA	NA
SynCom-1	1-N3	none	CBA-phi14-2	Correct	NA	NA
SynCom-1	1-N1	CBA18	CBA-phi18-1	Correct	221527	1.34077
SynCom-1	1-N1	PSA-13-15	CBA-phi18-1	Incorrect	15780.1	-0.760376
SynCom-1	1-N1	PSA-H105	CBA-phi18-1	Incorrect	26312	-0.652821
SynCom-1	1-N1	PSA-H71	CBA-phi18-1	Incorrect	9099.15	-0.828604
SynCom-1	1-N2	CBA18	CBA-phi18-1	Correct	1.41992e+06	0.73859
SynCom-1	1-N2	PSA-13-15	CBA-phi18-1	Incorrect	NA	NA
SynCom-1	1-N2	PSA-H105	CBA-phi18-1	Incorrect	291209	-0.588611
SynCom-1	1-N2	PSA-H71	CBA-phi18-1	Incorrect	159851	-0.743069
SynCom-1	1-N3	CBA18	CBA-phi18-1	Correct	55158.4	1.14717
SynCom-1	1-N3	PSA-13-15	CBA-phi18-1	Incorrect	3174.94	-0.644811
SynCom-1	1-N3	PSA-H105	CBA-phi18-1	Incorrect	3449.96	-0.635331
SynCom-1	1-N3	PSA-H71	CBA-phi18-1	Incorrect	NA	NA
SynCom-1	1-N1	CBA18	CBA-phi46-1	Correct	415302	3.31966
SynCom-1	1-N1	PSA-13-15	CBA-phi46-1	Incorrect	40418.1	-0.508766
SynCom-1	1-N1	PSA-H105	CBA-phi46-1	Incorrect	58999.3	-0.319009
SynCom-1	1-N1	PSA-H71	CBA-phi46-1	Incorrect	22540.2	-0.69134
SynCom-1	1-N2	CBA18	CBA-phi46-1	Correct	3.18652e+06	2.81586
SynCom-1	1-N2	PSA-13-15	CBA-phi46-1	Incorrect	296745	-0.582101
SynCom-1	1-N2	PSA-H105	CBA-phi46-1	Incorrect	324835	-0.549071
SynCom-1	1-N2	PSA-H71	CBA-phi46-1	Incorrect	326788	-0.546775
SynCom-1	1-N3	CBA18	CBA-phi46-1	Correct	126797	3.61671
SynCom-1	1-N3	PSA-13-15	CBA-phi46-1	Incorrect	3890.53	-0.620143
SynCom-1	1-N3	PSA-H105	CBA-phi46-1	Incorrect	4516.13	-0.598578
SynCom-1	1-N3	PSA-H71	CBA-phi46-1	Incorrect	11960.3	-0.341963
SynCom-1	1-N1	CBA18	CBA-phiSM	Incorrect	NA	NA
SynCom-1	1-N1	PSA-13-15	CBA-phiSM	Incorrect	NA	NA
SynCom-1	1-N1	PSA-H105	CBA-phiSM	Incorrect	NA	NA
SynCom-1	1-N1	PSA-H71	CBA-phiSM	Incorrect	NA	NA
SynCom-1	1-N2	CBA18	CBA-phiSM	Incorrect	NA	NA
SynCom-1	1-N2	PSA-13-15	CBA-phiSM	Incorrect	NA	NA
SynCom-1	1-N2	PSA-H105	CBA-phiSM	Incorrect	NA	NA
SynCom-1	1-N2	PSA-H71	CBA-phiSM	Incorrect	NA	NA
SynCom-1	1-N3	CBA18	CBA-phiSM	Incorrect	NA	NA
SynCom-1	1-N3	PSA-13-15	CBA-phiSM	Incorrect	NA	NA
SynCom-1	1-N3	PSA-H105	CBA-phiSM	Incorrect	NA	NA
SynCom-1	1-N3	PSA-H71	CBA-phiSM	Incorrect	NA	NA
SynCom-1	1-N1	none	CBA-phiSM	Correct	NA	NA
SynCom-1	1-N2	none	CBA-phiSM	Correct	NA	NA
SynCom-1	1-N3	none	CBA-phiSM	Correct	NA	NA
SynCom-1	1-N1	CBA18	CBA-phiST	Correct	76974	-0.135446
SynCom-1	1-N1	PSA-13-15	CBA-phiST	Incorrect	69465.1	-0.212129
SynCom-1	1-N1	PSA-H105	CBA-phiST	Incorrect	61346.1	-0.295043
SynCom-1	1-N1	PSA-H71	CBA-phiST	Incorrect	25925.9	-0.656764
SynCom-1	1-N2	CBA18	CBA-phiST	Correct	986649	0.229127
SynCom-1	1-N2	PSA-13-15	CBA-phiST	Incorrect	1.0683e+06	0.325137
SynCom-1	1-N2	PSA-H105	CBA-phiST	Incorrect	509909	-0.331451
SynCom-1	1-N2	PSA-H71	CBA-phiST	Incorrect	932538	0.165501
SynCom-1	1-N3	CBA18	CBA-phiST	Correct	43337.3	0.73967
SynCom-1	1-N3	PSA-13-15	CBA-phiST	Incorrect	18019.4	-0.133093
SynCom-1	1-N3	PSA-H105	CBA-phiST	Incorrect	13484.2	-0.289429
SynCom-1	1-N3	PSA-H71	CBA-phiST	Incorrect	NA	NA
SynCom-1	1-N1	CBA18	PSA-HM1	Incorrect	54357.2	-0.366415
SynCom-1	1-N1	PSA-13-15	PSA-HM1	Incorrect	110408	0.205997
SynCom-1	1-N1	PSA-H105	PSA-HM1	Incorrect	180299	0.919742
SynCom-1	1-N1	PSA-H71	PSA-HM1	Correct	372345	2.88097
SynCom-1	1-N2	CBA18	PSA-HM1	Incorrect	920901	0.151817
SynCom-1	1-N2	PSA-13-15	PSA-HM1	Incorrect	976432	0.217113
SynCom-1	1-N2	PSA-H105	PSA-HM1	Incorrect	1.12325e+06	0.389753
SynCom-1	1-N2	PSA-H71	PSA-HM1	Correct	3.62695e+06	3.33374
SynCom-1	1-N3	CBA18	PSA-HM1	Incorrect	27406.1	0.190488
SynCom-1	1-N3	PSA-13-15	PSA-HM1	Incorrect	9499.42	-0.426793
SynCom-1	1-N3	PSA-H105	PSA-HM1	Incorrect	14451.1	-0.256097
SynCom-1	1-N3	PSA-H71	PSA-HM1	Correct	76133.8	1.87023
SynCom-1	1-N1	CBA18	PSA-HP1	Incorrect	85701.2	-0.0463213
SynCom-1	1-N1	PSA-13-15	PSA-HP1	Correct	150906	0.619574
SynCom-1	1-N1	PSA-H105	PSA-HP1	Incorrect	139193	0.499957
SynCom-1	1-N1	PSA-H71	PSA-HP1	Incorrect	40138.4	-0.511622
SynCom-1	1-N2	CBA18	PSA-HP1	Incorrect	455752	-0.395132
SynCom-1	1-N2	PSA-13-15	PSA-HP1	Correct	2.05851e+06	1.48948
SynCom-1	1-N2	PSA-H105	PSA-HP1	Incorrect	394036	-0.4677
SynCom-1	1-N2	PSA-H71	PSA-HP1	Incorrect	35770.2	-0.88897
SynCom-1	1-N3	CBA18	PSA-HP1	Incorrect	18322.8	-0.122632
SynCom-1	1-N3	PSA-13-15	PSA-HP1	Correct	29080.8	0.248218
SynCom-1	1-N3	PSA-H105	PSA-HP1	Incorrect	7325.56	-0.501731
SynCom-1	1-N3	PSA-H71	PSA-HP1	Incorrect	NA	NA
SynCom-1	1-N1	CBA18	PSA-HS2	Incorrect	47906.2	-0.432295
SynCom-1	1-N1	PSA-13-15	PSA-HS2	Correct	164157	0.754893
SynCom-1	1-N1	PSA-H105	PSA-HS2	Incorrect	80744.5	-0.0969406
SynCom-1	1-N1	PSA-H71	PSA-HS2	Incorrect	34921.2	-0.564901
SynCom-1	1-N2	CBA18	PSA-HS2	Incorrect	365170	-0.501643
SynCom-1	1-N2	PSA-13-15	PSA-HS2	Correct	980479	0.221873
SynCom-1	1-N2	PSA-H105	PSA-HS2	Incorrect	727779	-0.0752665
SynCom-1	1-N2	PSA-H71	PSA-HS2	Incorrect	493974	-0.350188
SynCom-1	1-N3	CBA18	PSA-HS2	Incorrect	1787.43	-0.692642
SynCom-1	1-N3	PSA-13-15	PSA-HS2	Correct	22125.1	0.00843959
SynCom-1	1-N3	PSA-H105	PSA-HS2	Incorrect	22845.4	0.0332711
SynCom-1	1-N3	PSA-H71	PSA-HS2	Incorrect	1292.33	-0.709708
SynCom-1	1-N1	CBA18	PSA-HS4	Incorrect	48441.7	-0.426826
SynCom-1	1-N1	PSA-13-15	PSA-HS4	Incorrect	50084.4	-0.410051
SynCom-1	1-N1	PSA-H105	PSA-HS4	Correct	123039	0.334982
SynCom-1	1-N1	PSA-H71	PSA-HS4	Incorrect	45967.9	-0.452089
SynCom-1	1-N2	CBA18	PSA-HS4	Incorrect	308303	-0.568511
SynCom-1	1-N2	PSA-13-15	PSA-HS4	Incorrect	300626	-0.577538
SynCom-1	1-N2	PSA-H105	PSA-HS4	Correct	1.00698e+06	0.253029
SynCom-1	1-N2	PSA-H71	PSA-HS4	Incorrect	185841	-0.712509
SynCom-1	1-N3	CBA18	PSA-HS4	Incorrect	4470.28	-0.600158
SynCom-1	1-N3	PSA-13-15	PSA-HS4	Incorrect	NA	NA
SynCom-1	1-N3	PSA-H105	PSA-HS4	Correct	3366.41	-0.638211
SynCom-1	1-N3	PSA-H71	PSA-HS4	Incorrect	NA	NA
SynCom-1	1-N1	CBA18	CBA-phi14-2	Incorrect	9495.17	-0.824559
SynCom-1	1-N3	PSA-13-15	CBA-phi14-2	Incorrect	NA	NA
SynCom-1	1-N3	PSA-H105	CBA-phi14-2	Incorrect	NA	NA
SynCom-1	1-N3	PSA-H71	CBA-phi14-2	Incorrect	NA	NA
SynCom-1	1-N1	PSA-13-15	CBA-phi14-2	Incorrect	6718.73	-0.852913
SynCom-1	1-N1	PSA-H105	CBA-phi14-2	Incorrect	8833.38	-0.831318
SynCom-1	1-N1	PSA-H71	CBA-phi14-2	Incorrect	NA	NA
SynCom-1	1-N2	CBA18	CBA-phi14-2	Incorrect	163736	-0.738501
SynCom-1	1-N2	PSA-13-15	CBA-phi14-2	Incorrect	48440	-0.874072
SynCom-1	1-N2	PSA-H105	CBA-phi14-2	Incorrect	77491.6	-0.839912
SynCom-1	1-N2	PSA-H71	CBA-phi14-2	Incorrect	NA	NA
SynCom-1	1-N3	CBA18	CBA-phi14-2	Incorrect	3231.14	-0.642874
SynCom-2	2-N1	CBA18	CBA-phi14-2	Incorrect	NA	NA
SynCom-2	2-N1	PSA-13-15	CBA-phi14-2	Incorrect	NA	NA
SynCom-2	2-N1	PSA-H105	CBA-phi14-2	Incorrect	NA	NA
SynCom-2	2-N1	PSA-H71	CBA-phi14-2	Incorrect	NA	NA
SynCom-2	2-N2	CBA18	CBA-phi14-2	Incorrect	NA	NA
SynCom-2	2-N2	PSA-13-15	CBA-phi14-2	Incorrect	NA	NA
SynCom-2	2-N2	PSA-H105	CBA-phi14-2	Incorrect	NA	NA
SynCom-2	2-N2	PSA-H71	CBA-phi14-2	Incorrect	NA	NA
SynCom-2	2-N3	CBA18	CBA-phi14-2	Incorrect	NA	NA
SynCom-2	2-N3	PSA-13-15	CBA-phi14-2	Incorrect	NA	NA
SynCom-2	2-N3	PSA-H105	CBA-phi14-2	Incorrect	NA	NA
SynCom-2	2-N1	none	CBA-phi14-2	Correct	NA	NA
SynCom-2	2-N2	none	CBA-phi14-2	Correct	NA	NA
SynCom-2	2-N3	none	CBA-phi14-2	Correct	NA	NA
SynCom-2	2-N1	CBA18	CBA-phi18-1	Correct	108371	1.64802
SynCom-2	2-N1	PSA-13-15	CBA-phi18-1	Incorrect	2289.42	-0.780051
SynCom-2	2-N1	PSA-H105	CBA-phi18-1	Incorrect	4111.06	-0.738356
SynCom-2	2-N1	PSA-H71	CBA-phi18-1	Incorrect	NA	NA
SynCom-2	2-N2	CBA18	CBA-phi18-1	Correct	209087	2.16486
SynCom-2	2-N2	PSA-13-15	CBA-phi18-1	Incorrect	8623.24	-0.663853
SynCom-2	2-N2	PSA-H105	CBA-phi18-1	Incorrect	20109	-0.50178
SynCom-2	2-N2	PSA-H71	CBA-phi18-1	Incorrect	6564.73	-0.6929
SynCom-2	2-N3	CBA18	CBA-phi18-1	Correct	125151	1.72924
SynCom-2	2-N3	PSA-13-15	CBA-phi18-1	Incorrect	15101.1	-0.558616
SynCom-2	2-N3	PSA-H105	CBA-phi18-1	Incorrect	10812.7	-0.647769
SynCom-2	2-N1	CBA18	CBA-phi46-1	Correct	NA	NA
SynCom-2	2-N1	PSA-13-15	CBA-phi46-1	Incorrect	NA	NA
SynCom-2	2-N1	PSA-H105	CBA-phi46-1	Incorrect	NA	NA
SynCom-2	2-N1	PSA-H71	CBA-phi46-1	Incorrect	NA	NA
SynCom-2	2-N2	CBA18	CBA-phi46-1	Correct	NA	NA
SynCom-2	2-N2	PSA-13-15	CBA-phi46-1	Incorrect	NA	NA
SynCom-2	2-N2	PSA-H105	CBA-phi46-1	Incorrect	NA	NA
SynCom-2	2-N2	PSA-H71	CBA-phi46-1	Incorrect	NA	NA
SynCom-2	2-N3	CBA18	CBA-phi46-1	Correct	NA	NA
SynCom-2	2-N3	PSA-13-15	CBA-phi46-1	Incorrect	NA	NA
SynCom-2	2-N3	PSA-H105	CBA-phi46-1	Incorrect	NA	NA
SynCom-2	2-N1	CBA18	CBA-phiSM	Incorrect	NA	NA
SynCom-2	2-N1	PSA-13-15	CBA-phiSM	Incorrect	NA	NA
SynCom-2	2-N1	PSA-H105	CBA-phiSM	Incorrect	NA	NA
SynCom-2	2-N1	PSA-H71	CBA-phiSM	Incorrect	NA	NA
SynCom-2	2-N2	CBA18	CBA-phiSM	Incorrect	NA	NA
SynCom-2	2-N2	PSA-13-15	CBA-phiSM	Incorrect	NA	NA
SynCom-2	2-N2	PSA-H105	CBA-phiSM	Incorrect	NA	NA
SynCom-2	2-N2	PSA-H71	CBA-phiSM	Incorrect	NA	NA
SynCom-2	2-N3	CBA18	CBA-phiSM	Incorrect	NA	NA
SynCom-2	2-N3	PSA-13-15	CBA-phiSM	Incorrect	NA	NA
SynCom-2	2-N3	PSA-H105	CBA-phiSM	Incorrect	NA	NA
SynCom-2	2-N1	none	CBA-phiSM	Correct	NA	NA
SynCom-2	2-N2	none	CBA-phiSM	Correct	NA	NA
SynCom-2	2-N3	none	CBA-phiSM	Correct	NA	NA
SynCom-2	2-N1	CBA18	CBA-phiST	Correct	22748.6	-0.311766
SynCom-2	2-N1	PSA-13-15	CBA-phiST	Incorrect	NA	NA
SynCom-2	2-N1	PSA-H105	CBA-phiST	Incorrect	NA	NA
SynCom-2	2-N1	PSA-H71	CBA-phiST	Incorrect	44327.6	0.182153
SynCom-2	2-N2	CBA18	CBA-phiST	Correct	31026.4	-0.347725
SynCom-2	2-N2	PSA-13-15	CBA-phiST	Incorrect	50224.7	-0.076823
SynCom-2	2-N2	PSA-H105	CBA-phiST	Incorrect	NA	NA
SynCom-2	2-N2	PSA-H71	CBA-phiST	Incorrect	64047	0.118222
SynCom-2	2-N3	CBA18	CBA-phiST	Correct	42185.7	0.00445204
SynCom-2	2-N3	PSA-13-15	CBA-phiST	Incorrect	NA	NA
SynCom-2	2-N3	PSA-H105	CBA-phiST	Incorrect	16607.1	-0.527307
SynCom-2	2-N1	CBA18	PSA-HM1	Incorrect	NA	NA
SynCom-2	2-N1	PSA-13-15	PSA-HM1	Incorrect	NA	NA
SynCom-2	2-N1	PSA-H105	PSA-HM1	Incorrect	NA	NA
SynCom-2	2-N1	PSA-H71	PSA-HM1	Correct	NA	NA
SynCom-2	2-N2	CBA18	PSA-HM1	Incorrect	NA	NA
SynCom-2	2-N2	PSA-13-15	PSA-HM1	Incorrect	NA	NA
SynCom-2	2-N2	PSA-H105	PSA-HM1	Incorrect	NA	NA
SynCom-2	2-N2	PSA-H71	PSA-HM1	Correct	NA	NA
SynCom-2	2-N3	CBA18	PSA-HM1	Incorrect	NA	NA
SynCom-2	2-N3	PSA-13-15	PSA-HM1	Incorrect	NA	NA
SynCom-2	2-N3	PSA-H105	PSA-HM1	Incorrect	NA	NA
SynCom-2	2-N1	CBA18	PSA-HP1	Incorrect	NA	NA
SynCom-2	2-N1	PSA-13-15	PSA-HP1	Correct	NA	NA
SynCom-2	2-N1	PSA-H105	PSA-HP1	Incorrect	NA	NA
SynCom-2	2-N1	PSA-H71	PSA-HP1	Incorrect	NA	NA
SynCom-2	2-N2	CBA18	PSA-HP1	Incorrect	NA	NA
SynCom-2	2-N2	PSA-13-15	PSA-HP1	Correct	NA	NA
SynCom-2	2-N2	PSA-H105	PSA-HP1	Incorrect	NA	NA
SynCom-2	2-N2	PSA-H71	PSA-HP1	Incorrect	NA	NA
SynCom-2	2-N3	CBA18	PSA-HP1	Incorrect	NA	NA
SynCom-2	2-N3	PSA-13-15	PSA-HP1	Correct	NA	NA
SynCom-2	2-N3	PSA-H105	PSA-HP1	Incorrect	NA	NA
SynCom-2	2-N1	CBA18	PSA-HS2	Incorrect	NA	NA
SynCom-2	2-N1	PSA-13-15	PSA-HS2	Correct	NA	NA
SynCom-2	2-N1	PSA-H105	PSA-HS2	Incorrect	NA	NA
SynCom-2	2-N1	PSA-H71	PSA-HS2	Incorrect	NA	NA
SynCom-2	2-N2	CBA18	PSA-HS2	Incorrect	NA	NA
SynCom-2	2-N2	PSA-13-15	PSA-HS2	Correct	NA	NA
SynCom-2	2-N2	PSA-H105	PSA-HS2	Incorrect	NA	NA
SynCom-2	2-N2	PSA-H71	PSA-HS2	Incorrect	NA	NA
SynCom-2	2-N3	CBA18	PSA-HS2	Incorrect	NA	NA
SynCom-2	2-N3	PSA-13-15	PSA-HS2	Correct	NA	NA
SynCom-2	2-N3	PSA-H105	PSA-HS2	Incorrect	NA	NA
SynCom-2	2-N1	CBA18	PSA-HS4	Incorrect	NA	NA
SynCom-2	2-N1	PSA-13-15	PSA-HS4	Incorrect	NA	NA
SynCom-2	2-N1	PSA-H105	PSA-HS4	Correct	NA	NA
SynCom-2	2-N1	PSA-H71	PSA-HS4	Incorrect	NA	NA
SynCom-2	2-N2	CBA18	PSA-HS4	Incorrect	NA	NA
SynCom-2	2-N2	PSA-13-15	PSA-HS4	Incorrect	NA	NA
SynCom-2	2-N2	PSA-H105	PSA-HS4	Correct	NA	NA
SynCom-2	2-N2	PSA-H71	PSA-HS4	Incorrect	NA	NA
SynCom-2	2-N3	CBA18	PSA-HS4	Incorrect	NA	NA
SynCom-2	2-N3	PSA-13-15	PSA-HS4	Incorrect	NA	NA
SynCom-2	2-N3	PSA-H105	PSA-HS4	Correct	NA	NA
SynCom-3	3-N1	CBA18	CBA-phi14-2	Incorrect	10003	-0.286552
SynCom-3	3-N1	PSA-13-15	CBA-phi14-2	Incorrect	6491.69	-0.355246
SynCom-3	3-N1	PSA-H105	CBA-phi14-2	Incorrect	NA	NA
SynCom-3	3-N1	PSA-H71	CBA-phi14-2	Incorrect	4182.36	-0.400424
SynCom-3	3-N3	CBA18	CBA-phi14-2	Incorrect	14188.3	-0.332421
SynCom-3	3-N3	PSA-13-15	CBA-phi14-2	Incorrect	29957.7	-0.188147
SynCom-3	3-N3	PSA-H105	CBA-phi14-2	Incorrect	5532.33	-0.411614
SynCom-3	3-N3	PSA-H71	CBA-phi14-2	Incorrect	23905.6	-0.243518
SynCom-3	3-N1	none	CBA-phi14-2	Correct	NA	NA
SynCom-3	3-N3	none	CBA-phi14-2	Correct	NA	NA
SynCom-3	3-N1	CBA18	CBA-phi18-1	Correct	NA	NA
SynCom-3	3-N1	PSA-13-15	CBA-phi18-1	Incorrect	NA	NA
SynCom-3	3-N1	PSA-H105	CBA-phi18-1	Incorrect	NA	NA
SynCom-3	3-N1	PSA-H71	CBA-phi18-1	Incorrect	NA	NA
SynCom-3	3-N3	CBA18	CBA-phi18-1	Correct	NA	NA
SynCom-3	3-N3	PSA-13-15	CBA-phi18-1	Incorrect	NA	NA
SynCom-3	3-N3	PSA-H105	CBA-phi18-1	Incorrect	NA	NA
SynCom-3	3-N3	PSA-H71	CBA-phi18-1	Incorrect	NA	NA
SynCom-3	3-N1	CBA18	CBA-phi46-1	Correct	200953	3.4491
SynCom-3	3-N1	PSA-13-15	CBA-phi46-1	Incorrect	12885	-0.23017
SynCom-3	3-N1	PSA-H105	CBA-phi46-1	Incorrect	17675.7	-0.136448
SynCom-3	3-N1	PSA-H71	CBA-phi46-1	Incorrect	11416.8	-0.258894
SynCom-3	3-N3	CBA18	CBA-phi46-1	Correct	378621	3.00177
SynCom-3	3-N3	PSA-13-15	CBA-phi46-1	Incorrect	24306.6	-0.239849
SynCom-3	3-N3	PSA-H105	CBA-phi46-1	Incorrect	20607.5	-0.273692
SynCom-3	3-N3	PSA-H71	CBA-phi46-1	Incorrect	7724.65	-0.391557
SynCom-3	3-N1	CBA18	CBA-phiSM	Incorrect	NA	NA
SynCom-3	3-N1	PSA-13-15	CBA-phiSM	Incorrect	NA	NA
SynCom-3	3-N1	PSA-H105	CBA-phiSM	Incorrect	NA	NA
SynCom-3	3-N1	PSA-H71	CBA-phiSM	Incorrect	NA	NA
SynCom-3	3-N3	CBA18	CBA-phiSM	Incorrect	NA	NA
SynCom-3	3-N3	PSA-13-15	CBA-phiSM	Incorrect	NA	NA
SynCom-3	3-N3	PSA-H105	CBA-phiSM	Incorrect	NA	NA
SynCom-3	3-N3	PSA-H71	CBA-phiSM	Incorrect	NA	NA
SynCom-3	3-N1	none	CBA-phiSM	Correct	NA	NA
SynCom-3	3-N3	none	CBA-phiSM	Correct	NA	NA
SynCom-3	3-N1	CBA18	CBA-phiST	Correct	NA	NA
SynCom-3	3-N1	PSA-13-15	CBA-phiST	Incorrect	NA	NA
SynCom-3	3-N1	PSA-H105	CBA-phiST	Incorrect	NA	NA
SynCom-3	3-N1	PSA-H71	CBA-phiST	Incorrect	22515.2	-0.041771
SynCom-3	3-N3	CBA18	CBA-phiST	Correct	NA	NA
SynCom-3	3-N3	PSA-13-15	CBA-phiST	Incorrect	NA	NA
SynCom-3	3-N3	PSA-H105	CBA-phiST	Incorrect	NA	NA
SynCom-3	3-N3	PSA-H71	CBA-phiST	Incorrect	NA	NA
SynCom-3	3-N1	CBA18	PSA-HM1	Incorrect	NA	NA
SynCom-3	3-N1	PSA-13-15	PSA-HM1	Incorrect	NA	NA
SynCom-3	3-N1	PSA-H105	PSA-HM1	Incorrect	NA	NA
SynCom-3	3-N1	PSA-H71	PSA-HM1	Correct	NA	NA
SynCom-3	3-N3	CBA18	PSA-HM1	Incorrect	NA	NA
SynCom-3	3-N3	PSA-13-15	PSA-HM1	Incorrect	NA	NA
SynCom-3	3-N3	PSA-H105	PSA-HM1	Incorrect	NA	NA
SynCom-3	3-N3	PSA-H71	PSA-HM1	Correct	NA	NA
SynCom-3	3-N1	CBA18	PSA-HP1	Incorrect	NA	NA
SynCom-3	3-N1	PSA-13-15	PSA-HP1	Correct	NA	NA
SynCom-3	3-N1	PSA-H105	PSA-HP1	Incorrect	18006	-0.129985
SynCom-3	3-N1	PSA-H71	PSA-HP1	Incorrect	NA	NA
SynCom-3	3-N3	CBA18	PSA-HP1	Incorrect	NA	NA
SynCom-3	3-N3	PSA-13-15	PSA-HP1	Correct	NA	NA
SynCom-3	3-N3	PSA-H105	PSA-HP1	Incorrect	NA	NA
SynCom-3	3-N3	PSA-H71	PSA-HP1	Incorrect	NA	NA
SynCom-3	3-N1	CBA18	PSA-HS2	Incorrect	3814.93	-0.407613
SynCom-3	3-N1	PSA-13-15	PSA-HS2	Correct	14074.2	-0.206905
SynCom-3	3-N1	PSA-H105	PSA-HS2	Incorrect	6023.64	-0.364403
SynCom-3	3-N1	PSA-H71	PSA-HS2	Incorrect	1561.37	-0.4517
SynCom-3	3-N3	CBA18	PSA-HS2	Incorrect	10516.8	-0.366011
SynCom-3	3-N3	PSA-13-15	PSA-HS2	Correct	35856.7	-0.134178
SynCom-3	3-N3	PSA-H105	PSA-HS2	Incorrect	4530.48	-0.42078
SynCom-3	3-N3	PSA-H71	PSA-HS2	Incorrect	NA	NA
SynCom-3	3-N1	CBA18	PSA-HS4	Incorrect	NA	NA
SynCom-3	3-N1	PSA-13-15	PSA-HS4	Incorrect	15501.3	-0.178986
SynCom-3	3-N1	PSA-H105	PSA-HS4	Correct	NA	NA
SynCom-3	3-N1	PSA-H71	PSA-HS4	Incorrect	NA	NA
SynCom-3	3-N3	CBA18	PSA-HS4	Incorrect	NA	NA
SynCom-3	3-N3	PSA-13-15	PSA-HS4	Incorrect	NA	NA
SynCom-3	3-N3	PSA-H105	PSA-HS4	Correct	NA	NA
SynCom-3	3-N3	PSA-H71	PSA-HS4	Incorrect	NA	NA
