## Supplementary material for "Synthetic community Hi-C benchmarking provides a baseline for virus-host inferences": S7 Table

### Sheet: Sheet1
Sample	Thresholds	Sensitivity	Specificity	Average Sensitivity	Average Specificity
Betaine treated SynCom-1, rep 1	Before Applying a Threshold	100	48	100	38
Betaine treated SynCom-1, rep 2		100	28
DMSO treated SynCom-1, rep 1		100	24	100	31
DMSO treated SynCom-1, rep 2		100	31
DMSO treated SynCom-1, rep 3		100	38
SynCom-1, rep 1		100	17	100	26
SynCom-1, rep 2		100	21
SynCom-1, rep 3		100	41
SynCom-2, rep 1		100	90	95	78
SynCom-2, rep 2		100	83
SynCom-2, rep 3		86	62
SynCom-3, rep 1		100	59	100	64
SynCom-3, rep 2		100	69
Betaine treated SynCom-1, rep 1	After Applying a Threshold Z-score 0.5	43	97	43	97
Betaine treated SynCom-1, rep 2		43	97
DMSO treated SynCom-1, rep 1		86	94	57	96
DMSO treated SynCom-1, rep 2		57	94
DMSO treated SynCom-1, rep 3		29	100
SynCom-1, rep 1		71	97	62	99
SynCom-1, rep 2		57	100
SynCom-1, rep 3		57	100
SynCom-2, rep 1		14	100	15	100
SynCom-2, rep 2		14	100
SynCom-2, rep 3		17	100
SynCom-3, rep 1		14	100	14	100
SynCom-3, rep 2		14	100
