## Supplementary material for "Synthetic community Hi-C benchmarking provides a baseline for virus-host inferences": S8 Table

### Sheet: Hi-C literature Results and Fil
Name	DOI	Date of Publication	Sample Used	Phage Identification	Virus contigs identified	Virus Host interactions	Hi-C linkage identification approach	Filtering for Spurious Linkages	Filter Method	Notes	Normalization of linkages	Normalization tool	Hi-C Reads availability*	MAGs Availability*	Virus Availability*	Linkage Data Avalability**
Scaffolding bacterial genomes and probing host-virus interactions in gut microbiome by proximity ligation (chromosome capture) assay	https://doi.org/10.1126/sciadv.1602105	2017-02-01	Mice Feces	Blast	43	40 phages linked to 47 hosts	Read Recruitment	Yes	an interaction had to represent at least 10% of the total contacts made by a candidate phage with a bacterial genome	NA	TRUE	Normalized by read coverage	TRUE	TRUE	TRUE	FALSE
Assignment of virus and antimicrobial resistance genes to microbial hosts in a complex microbial community by combined long-read assembly and proximity ligation	https://doi.org/10.1186/s13059-019-1760-x	2019-08-01	Cow Rumen	Blobtools/DIAMOND	8702	297	Read Recruitment	Yes	A virus-host contig pair was indentified if two or more separate reads aligned to the same viral/non-viral contig pair in any orientation. Intercontig links that involved viral contigs and that had greater than 20 or 10 observations in the long-read and short-read assembly, respectively	NA	FALSE	NA	TRUE	TRUE	TRUE	FALSE
MetaHiC phage-bacteria infection network reveals active cycling phages of the healthy human gut	https://elifesciences.org/articles/60608	2021-02-01	Human Stool	VirSorter and Vibrant	9488	7458	Binning	No	NA	NA	TRUE	Normalized by read coverage	TRUE	TRUE	TRUE	FALSE
Hi-C Metagenomics in the ICU: Exploring Clinically Relevant Features of Gut Microbiome in Chronically Critically Ill Patients	https://doi.org/10.3389/fmicb.2021.770323	2022-02-01	Human Stool	Phaster	1156 to 1612	107-159 to one MAG, 12-167 to many	Read Recruitment	Yes	Using the normalized weights, they constructed distributions of intra-MAG and inter-MAG contacts intensity for the high-quality MAGs, for each sample. Based on these histograms, it was visually determined a threshold value of 0.6 – as it fits well across the samples to remove most inter-MAG contacts while retaining most intra-MAG contacts.	NA	TRUE	HiCZin	TRUE	FALSE	FALSE	FALSE
Viruses interact with hosts that span distantly related microbial domains in dense hydrothermal mats	https://doi.org/10.1038/s41564-023-01347-5	2023-04-01	Hydrothermal Mat	VirSorter and Vibrant	46vMAG	5292 consolidated to 859	Read Recruitment	Yes	Noise to Signal ratios were considered, with inter MAG and intra MAG pairs, a threshold was used as a cut off from the ratio	vMAGs were associated across phyla; in some cases ACROSS DOMAIN	TRUE	HiCZin	TRUE	TRUE	TRUE	TRUE
ViralCC retrieves complete viral genomes and virus-host pairs from metagenomic Hi-C data***	https://doi.org/10.1038/s41467-023-35945-y	2023-01-01	Human gut, cow fecal, wastewater	VirSorter	791, 1338, and 2757 viral contigs from the human gut, cow fecal, and wastewater samples	not reported	Binning	Yes	In the host proximity graph, spurious edges (edges linking contigs from different putative reference genomes) were identified and accounted for.	Methods paper	TRUE	HiCZin	TRUE	TRUE	TRUE	FALSE
Virus impacted community adaptation in oligotrophic groundwater environment revealed by Hi-C coupled metagenomic and viromic study	https://doi.org/10.1016/j.jhazmat.2023.131944	2023-09-01	Groundwater	Virsorter	1920 potential viruses, finding that nearly half grouped into 454 clusters	Combined with CRISPR. 469 phages linked to their host	Read Recruitment	Yes	At least two read pairs	19 Viral Clusters associated to bacterial classes across different phyla most of broad-host-range links were detected by Hi-C method,	FALSE		TRUE	FALSE	FALSE	FALSE
Hi-C metagenome sequencing reveals soil phage–host interactions	https://doi.org/10.1038/s41467-023-42967-z	2023-11-01	Soil	VirSorter and Vibrant	479 vOTU	19	Proximeta bioinformatic pipeline	Yes	1. At least 2 linkages 2. intra-MAG connection of at least 10 links 3. phage-host connectivity ration (based on abundance and number of links) 4. removed linkages with average count of less than 80% of the highest count 5. removed phages that had a higher number of linkages with different MAGs 6. ROC curve to maximize number of phages with at least one host	Multiple cross-phyla connections. Eg. viruses that have linkage to acidobacteria also have linkage to proteobacteria. They also found viruses that had a higher richness and higher abundance tend to have multiple hosts. Figure 4 in the paper. Uses PhaseGenomics service for interaction generation.	FALSE	NA	TRUE	TRUE	TRUE	TRUE
Host-specific viral predation network on coral reefs	https://doi.org/10.1093/ismejo/wrae240	2024-01-01	Coral	Vibrant	4,019 representative viral genomes	1959 Hi-C links	Read Recruitment	Yes	1. Calculated to measure the density of Hi-C links per kb² of sequence between virus and host. 2. Read counts were normalized by estimated contig abundance. 3. Determined by the ratio of viral to host abundance. 4. A normalized connectivity ratio greater than 0.1 and a minimum number of Hi-C reads per virus-host pair. 5. Used to determine the optimal cut-off value for the minimum copy count. 6. A…	cross phyla interactions	TRUE	normalization by abundance	TRUE	TRUE	TRUE	FALSE
Improving gut virome comparisons using predicted phage host information	https://doi.org/10.1128/msystems.01364-24	2025-04-01	Fecal	Vibrant, Proximeta	3,870 vOTUs	1.587 phage-host pairings	Proximeta bioinformatic pipeline	No	NA	Uses PhaseGenomics service for interaction generation	FALSE	NA	TRUE	FALSE	FALSE	FALSE
