## Supplementary material for "Synthetic community Hi-C benchmarking provides a baseline for virus-host inferences": S14 Table

### Sheet: hydrothermal_all_links_z_score
	rep_vMAG	rep_mMAG	phylum	COUNT_linkage	AVERAGE_linkage	MAX_linkage	ID1	ID2	protospacer	z_score
1	rep_vMAG_1	Gammaproteobacteria_15_1	Proteobacteria	263	3.37552	22.5898	rep_vMAG_1~Gammaproteobacteria_15_1	rep_vMAG_1~Proteobacteria	TRUE	10.1527
2	rep_vMAG_13	Gammaproteobacteria_19_1	Proteobacteria	1	0.169058	0.169058	rep_vMAG_13~Gammaproteobacteria_19_1	rep_vMAG_13~Proteobacteria	FALSE	-0.331876
3	rep_vMAG_14	UBA3054_241_1	UBA3054	1	1.42319	1.42319	rep_vMAG_14~UBA3054_241_1	rep_vMAG_14~UBA3054	FALSE	0.254593
4	rep_vMAG_15	Gammaproteobacteria_17_1	Proteobacteria	1	0.418376	0.418376	rep_vMAG_15~Gammaproteobacteria_17_1	rep_vMAG_15~Proteobacteria	FALSE	-0.215287
5	rep_vMAG_17	Paceibacteria_45_0	Patescibacteria	1	1.62332	1.62332	rep_vMAG_17~Paceibacteria_45_0	rep_vMAG_17~Patescibacteria	FALSE	0.348183
6	rep_vMAG_18	Desulfobulbia_199_1	Desulfobacterota	1	1.22285	1.22285	rep_vMAG_18~Desulfobulbia_199_1	rep_vMAG_18~Desulfobacterota	FALSE	0.160908
7	rep_vMAG_19	Campylobacteria_149_0	Campylobacterota	2	1.07874	1.58809	rep_vMAG_19~Campylobacteria_149_0	rep_vMAG_19~Campylobacterota	FALSE	0.331705
8	rep_vMAG_20	Desulfobulbia_199_2	Desulfobacterota	1	0.571053	0.571053	rep_vMAG_20~Desulfobulbia_199_2	rep_vMAG_20~Desulfobacterota	FALSE	-0.143891
9	rep_vMAG_21	Desulfobacteria_60_0	Desulfobacterota	1	1.89588	1.89588	rep_vMAG_21~Desulfobacteria_60_0	rep_vMAG_21~Desulfobacterota	FALSE	0.475638
10	rep_vMAG_22	Bacteroidia_82_1	Bacteroidota	1	0.914293	0.914293	rep_vMAG_22~Bacteroidia_82_1	rep_vMAG_22~Bacteroidota	FALSE	0.0166186
11	rep_vMAG_23	Desulfobulbia_199_2	Desulfobacterota	3	1.28754	1.74096	rep_vMAG_23~Desulfobulbia_199_2	rep_vMAG_23~Desulfobacterota	FALSE	0.403192
12	rep_vMAG_24	Gammaproteobacteria_17_1	Proteobacteria	6	0.886069	1.62233	rep_vMAG_24~Gammaproteobacteria_17_1	rep_vMAG_24~Proteobacteria	TRUE	0.34772
13	rep_vMAG_25	Syntropharchaeia_272_1	Halobacteriota	8	1.39616	4.38935	rep_vMAG_25~Syntropharchaeia_272_1	rep_vMAG_25~Halobacteriota	TRUE	1.64166
14	rep_vMAG_26	Campylobacteria_146_1	Campylobacterota	39	0.659414	2.17059	rep_vMAG_26~Campylobacteria_146_1	rep_vMAG_26~Campylobacterota	FALSE	0.604102
15	rep_vMAG_27	Desulfobacteria_216_0	Desulfobacterota	1	2.39712	2.39712	rep_vMAG_27~Desulfobacteria_216_0	rep_vMAG_27~Desulfobacterota	FALSE	0.710036
16	rep_vMAG_28	Phycisphaerae_20_1	Planctomycetota	15	1.42663	3.85221	rep_vMAG_28~Phycisphaerae_20_1	rep_vMAG_28~Planctomycetota	FALSE	1.39048
17	rep_vMAG_29	Bathyarchaeia_2_1	Thermoproteota	71	0.82483	3.63584	rep_vMAG_29~Bathyarchaeia_2_1	rep_vMAG_29~Thermoproteota	FALSE	1.2893
18	rep_vMAG_3	Desulfobacteria_190_2	Desulfobacterota	1	0.168608	0.168608	rep_vMAG_3~Desulfobacteria_190_2	rep_vMAG_3~Desulfobacterota	FALSE	-0.332086
19	rep_vMAG_31	Campylobacteria_148_0	Campylobacterota	1	0.669194	0.669194	rep_vMAG_31~Campylobacteria_148_0	rep_vMAG_31~Campylobacterota	TRUE	-0.097997
20	rep_vMAG_32	Anaerolineae_237_0	Chloroflexota	7	0.974117	1.62167	rep_vMAG_32~Anaerolineae_237_0	rep_vMAG_32~Chloroflexota	FALSE	0.347408
21	rep_vMAG_33	Bacteroidia_90_0	Bacteroidota	1	1.87549	1.87549	rep_vMAG_33~Bacteroidia_90_0	rep_vMAG_33~Bacteroidota	FALSE	0.466101
22	rep_vMAG_34	Methanosarcinia_235_1	Halobacteriota	19	2.11823	6.13908	rep_vMAG_34~Methanosarcinia_235_1	rep_vMAG_34~Halobacteriota	FALSE	2.45989
23	rep_vMAG_35	Gammaproteobacteria_17_1	Proteobacteria	6	0.778054	1.44505	rep_vMAG_35~Gammaproteobacteria_17_1	rep_vMAG_35~Proteobacteria	TRUE	0.264816
24	rep_vMAG_36	Desulfobulbia_207_0	Desulfobacterota	22	0.463331	1.79843	rep_vMAG_36~Desulfobulbia_207_0	rep_vMAG_36~Desulfobacterota	FALSE	0.430069
25	rep_vMAG_37	Lentisphaeria_131_1	Verrucomicrobiota	1	1.83167	1.83167	rep_vMAG_37~Lentisphaeria_131_1	rep_vMAG_37~Verrucomicrobiota	FALSE	0.445612
26	rep_vMAG_38	Gammaproteobacteria_19_1	Proteobacteria	3	1.00658	2.64707	rep_vMAG_38~Gammaproteobacteria_19_1	rep_vMAG_38~Proteobacteria	FALSE	0.82692
27	rep_vMAG_39	Desulfobacteria_217_1	Desulfobacterota	1	1.97419	1.97419	rep_vMAG_39~Desulfobacteria_217_1	rep_vMAG_39~Desulfobacterota	FALSE	0.512258
28	rep_vMAG_40	Desulfobacteria_193_1	Desulfobacterota	885	0.606953	54.8406	rep_vMAG_40~Desulfobacteria_193_1	rep_vMAG_40~Desulfobacterota	FALSE	25.2342
29	rep_vMAG_41	Campylobacteria_146_1	Campylobacterota	41	0.843926	5.13589	rep_vMAG_41~Campylobacteria_146_1	rep_vMAG_41~Campylobacterota	FALSE	1.99076
30	rep_vMAG_42	Bacteroidia_80_1	Bacteroidota	1	1.01995	1.01995	rep_vMAG_42~Bacteroidia_80_1	rep_vMAG_42~Bacteroidota	FALSE	0.066028
31	rep_vMAG_43	Desulfobulbia_200_0	Desulfobacterota	1	2.33395	2.33395	rep_vMAG_43~Desulfobulbia_200_0	rep_vMAG_43~Desulfobacterota	FALSE	0.680494
32	rep_vMAG_45	Bacteroidia_122_1	Bacteroidota	1	1.75011	1.75011	rep_vMAG_45~Bacteroidia_122_1	rep_vMAG_45~Bacteroidota	FALSE	0.407471
33	rep_vMAG_46	Campylobacteria_149_0	Campylobacterota	330	0.85886	10.1882	rep_vMAG_46~Campylobacteria_149_0	rep_vMAG_46~Campylobacterota	FALSE	4.35339
34	rep_vMAG_47	Bacteroidia_245_0	Bacteroidota	1	4.36991	4.36991	rep_vMAG_47~Bacteroidia_245_0	rep_vMAG_47~Bacteroidota	FALSE	1.63257
35	rep_vMAG_5	UBA8477_240_0	Marinisomatota	1	0.569937	0.569937	rep_vMAG_5~UBA8477_240_0	rep_vMAG_5~Marinisomatota	FALSE	-0.144413
36	rep_vMAG_6	Desulfobulbia_210_0	Desulfobacterota	1	0.395106	0.395106	rep_vMAG_6~Desulfobulbia_210_0	rep_vMAG_6~Desulfobacterota	FALSE	-0.226169
